# Single-molecule systems for detection and monitoring of plasma circulating nucleosomes and oncoproteins in Diffuse Midline Glioma

**DOI:** 10.1101/2023.11.21.568019

**Authors:** Nir Erez, Noa Furth, Vadim Fedyuk, Jack Wadden, Rayan Aittaleb, Kallen Schwark, Michael Niculcea, Madeline Miclea, Rajen Mody, Andrea Franson, Augistine Eze, Niku Nourmohammadi, Javad Nazarian, Sriram Venneti, Carl Koschmann, Efrat Shema

**Affiliations:** Department of Immunology and Regenerative Biology, Weizmann Institute of Science, Rehovot, Israel; Department of Pediatrics, University of Michigan, Ann Arbor, Michigan, USA; Center for Genetic Medicine, Children’s National Medical Center, Washington, DC, USA; Department of Pathology, University of Michigan, Ann Arbor, Michigan, USA

## Abstract

The analysis of cell-free tumor DNA (ctDNA) and proteins in the blood of cancer patients potentiates a new generation of non-invasive diagnostics and treatment monitoring approaches. However, confident detection of these tumor-originating markers is challenging, especially in the context of brain tumors, in which extremely low amounts of these analytes circulate in the patient’s plasma. Here, we applied a sensitive single-molecule technology to profile multiple histone modifications on millions of individual nucleosomes from the plasma of Diffuse Midline Glioma (DMG) patients. The system reveals epigenetic patterns that are unique to DMG, significantly differentiating this group of patients from healthy subjects or individuals diagnosed with other cancer types. We further develop a method to directly capture and quantify the tumor-originating oncoproteins, H3-K27M and mutant p53, from the plasma of children diagnosed with DMG. This single-molecule system allows for accurate molecular classification of patients, utilizing less than 1ml of liquid-biopsy material. Furthermore, we show that our simple and rapid detection strategy correlates with MRI measurements and droplet-digital PCR (ddPCR) measurements of ctDNA, highlighting the utility of this approach for non-invasive treatment monitoring of DMG patients. This work underscores the clinical potential of single-molecule-based, multi-parametric assays for DMG diagnosis and treatment monitoring.
