## Supplementary material for "Single-molecule systems for detection and monitoring of plasma circulating nucleosomes and oncoproteins in Diffuse Midline Glioma": Table S2

### Sheet: Sheet1
Antibody	Vendor	Catalog
Tri-Methyl-Histone H3 (Lys27) Rabbit mAb (AlexaFluor®488 Conjugate)	CST	C36B11
Acetyl-Histone H3 (Lys9) Rabbit mAb (Alexa Fluor®647 Conjugate)	CST	C5B11
Tri-Methyl-Histone H3 (Lys4) Rabbit mAb (In house Alexa Fluor®647 Conjugation)	CST	C42D8
Tri-Methyl-Histone H3 (Lys9) Rabbit mAb (Alexa Fluor® 488 Conjugate)	CST	D4W1U
Mono-Methyl-Histone H3 (Lys4) XP®Rabbit mAb (Alexa Fluor® 488 Conjugate)	CST	D1A9
Tri-Methyl-Histon H3 (Lys36) XP(R)Rabbit mAb (Alexa Fluor® 647 Conjugate)	CST	D5A7
Acetyl-Histone H3 (Lys27) Rabbit mAb (In house Alexa Fluor®647 Conjugation)	CST	D5E4
Histone H3 (K27M Mutant Specific) Rabbit mAb	CST	D3B5T
p53 Mouse Monoclonal	Abcam	ab28
Mutant p53	Abcam	ab247264
p53 Rabbit Monoclonal (Alexa Fluor® 647 Conjugate)	Abcam	ab227655
